# Phenotypic characterization and analysis of complete genomes of two distinct strains of the proposed species “L. swaminathanii”

**DOI:** 10.1101/2022.04.22.489179

**Authors:** Lauren K. Hudson, Harleen K. Chaggar, Claire N. Schamp, Michelle L. Claxton, Daniel W. Bryan, Tracey L. Peters, Yaxiong Song, Catharine R. Carlin, Henk C. den Bakker, Thomas G. Denes

## Abstract

Recently, a new *Listeria* species, “Listeria swaminathanii”, was proposed. Here, we phenotypically and genotypically characterize two additional strains that were previously obtained from soil samples and compare the results to the type strain. Complete genomes for both strains were assembled from hybrid Illumina and Nanopore sequencing reads and annotated. Further genomic analysis including average nucleotide identity (ANI) and detection of mobile genetic elements and genes of interest (e.g., virulence-associated) were conducted. The strains showed 98.7-98.8% ANI with the type strain. The UTK C1-0015 genome contained a partial monocin locus and a plasmid while the UTK C1-0024 genome contained a full monocin locus and a prophage. Phenotypic characterization consistent with those performed on the proposed type strain was conducted to assess consistency of phenotypes across a greater diversity of the proposed species (n=3 instead of n=1). Only a few findings were notably different from those of the type strain, such as catalase activity, glycerol metabolism, starch metabolism, and growth at 41°C. This study further expands our understanding of this newly proposed *sensu stricto Listeria* species.
