## Supplemental Tables S1, S2, and S3 for "Phenotypic characterization and analysis of complete genomes of two distinct strains of the proposed species “L. swaminathanii”"

### Sheet: TS1_vir
Supplementary Table S1. Virulence genes
		UTK C1-0015				UTK C1-0024
Virulence factor	Function	Allele	Length	Start	Stop	Allele2	Length2	Start2	Stop2
agrA (lmo0051)	regulation of transcription and translation	167	729	49517	50245	168	729	49004	49732
agrC (lmo0050)	regulation of transcription and translation	352	1296	48203	49498	353	1296	47690	48985
biLE			988	1349318	1350301		988	1482468	1483451
bsh (lmo2067)	bile resistance	218	978	2026884	2027861	219	978	2160861	2161838
btlB	bile resistance		612	697545	698156		612	820635	821246
cheA (lmo0692)	regulation of transcription and translation	380	1857	647343	649199	381	1857	773341	775197
cheY (lmo0691)	regulation of transcription and translation	111	360	646964	647323	112	360	772962	773321
chiA	defense against host immune response		2271	120992	123262		2271	153047	155317
clpB	stress		2603	2172947	2175547		2603	2307069	2309669
clpc	stress		2464	232847	235309		2464	271429	273891
clpe	stress		2178	932861	935038		2178	1063812	1065989
clpp	stress		598	2379996	2380592		598	2516574	2517170
codY (lmo1280)	regulation of transcription and translation	133	780	1199322	1200101	135	780	1331005	1331784
ctaP	intracellular survival/growth		1575	136372	137946		1575	174653	176227
ctsR	Stress,Cell motility,Regulation of gene expression		459	230810	231268		459	269392	269850
cwhA (lmo0582; iap)	invasion	463	1383	542704	544086	465	1392	657756	659147
degU	Regulation of gene expression,Biofilm,Cell motility		687	2431858	2432544		687	2568435	2569121
dltA (lmo0974)	adherence	297	1533	911028	912560	299	1533	1041981	1043513
fbpA (lmo1829)	adherence	431	1713	1805100	1806812	433	1713	1935997	1937709
flaA	Flagella/invasion		864	645826	646689		864	771824	772687
flgC			411	663912	664322		411	789910	790320
flgE			1236	651440	652675		1236	777438	778673
fri	intracellular survival/growth; stress		467	885068	885534		467	1016019	1016485
fur (lmo1956)	regulation of transcription and translation	98	453	1931683	1932135	98	453	2065663	2066115
gadB			1395	2271072	2272466		1395	2405856	2407250
gadC			1524	2269536	2271059		1524	2404320	2405843
gltA (LMOf2365_2740)	teichoic acid biosynthesis					101	1854	2816671	2818524
gltB (LMOf2365_2741)	teichoic acid biosynthesis	71	948	2685656	2686603	72	948	2818535	2819482
gmar			1914	642755	644668		1914	768752	770665
gtcA (lmo2549)	teichoic acid biosynthesis	123	438	2462996	2463433	123	438	2599576	2600013
hfq	stress		234	1222599	1222832		234	1354282	1354515
htrA	stress, biofilm		1506	306642	308147		1506	345224	346729
inlC2 (LMON_RS01340)	internalins	361	1641	267901	269541	363	1641	306484	308124
inlD (LMON_RS01345)	internalins	320	1713	269741	271453	322	1713	308324	310036
inlF	internalins		2461	397315	399760		2196	465616	467808
inlG (lmo0262)	internalins	109	1455	266323	267777	110	1455	304906	306360
inlH (lmo0263)	internalins	415	1641	267901	269541	417	1641	306484	308124
inlJ (lmo2821)	internalins	503	2547	2753028	2755574	505	2547	2914366	2916912
inlK (lmo1290)	internalins	309	1827	1214872	1216698	311	1827	1346555	1348381
lap (lmo1634)	adherence	363	2601	1574729	1577329	365	2601	1706665	1709265
lapB (lmo1666)	adherence	636	5136	1613754	1618889	638	5136	1746242	1751377
lgt (lmo2482)	surface protein anchoring	210	834	2395256	2396089	211	834	2531834	2532667
lhrC			111	887634	887744		111	1018585	1018695
lhrC			111	214542	214651		112	252719	252829
lhrC			112	214136	214246		112	253125	253235
lhrC			116	214744	214857		117	253328	253442
lipA			901	1773656	1774555		901	1904552	1905451
LIPI3_llsA (LMOf2365_1112a)	LIPI-3					19	150	1152963	1153112
LIPI3_llsB (LMOf2365_1116)	LIPI-3					102	876	1155180	1156055
LIPI3_llsD (LMOf2365_1118)	LIPI-3					87	1314	1156973	1158286
LIPI3_llsG (LMOf2365_1113)	LIPI-3					59	888	1153177	1154064
LIPI3_llsP (LMOf2365_1119)	LIPI-3					65	588	1158279	1158866
LIPI3_llsX (LMOf2365_1115)	LIPI-3					51	318	1154866	1155183
LIPI3_llsY (LMOf2365_1117)	LIPI-3					68	918	1156063	1156980
lisK (lmo1378)	regulation of transcription and translation	289	1452	1301510	1302961	290	1452	1433194	1434645
lisR (lmo1377)	regulation of transcription and translation	185	681	1300833	1301513	186	681	1432517	1433197
lmo2085			1693	2042752	2044440		1695	2176731	2178419
lntA (lmo0438)	immune modulation	134	624	434915	435538	135	624	519834	520457
lpeA (lmo1847)	invasion	185	933	1824772	1825704	186	933	1958750	1959682
lplA1 (lmo0931)	intracellular survival/growth	192	996	870815	871810	193	996	1001764	1002759
lspA (lmo1844)	surface protein anchoring	81	465	1821385	1821849	79	465	1952282	1952746
mdrM (lmo1617)	bile-resistance	184	1470	1556789	1558258	185	1470	1688724	1690193
mogR	cell-to-cell spread		921	630759	631679		921	756756	757676
mprf	defense against host immune response; intracellular survival/growth		2598	1655270	1657867		2598	1787756	1790353
murA			1801	2616238	2618031		1802	2748744	2750537
oatA (lmo1291)	peptidoglycan modification	271	1884	1216730	1218613	272	1884	1348413	1350296
oppA (lmo2196)	intracellular survival/growth	180	1677	2162930	2164606	182	1677	2297051	2298727
pdeE (lmo2491 )	adherence; invasion; intracellular replication	112	648	2405994	2406641	113	648	2542573	2543220
pdgA (lmo0415)	immune evasion; peptidoglycan modification	178	1403	405074	406474	180	1403	473584	474984
perR	stress; regulation of gene expression		447	1644842	1645288		447	1777327	1777773
pgl			1041	520335	521375		1041	635388	636428
prsA2 (lmo2219)	intracellular survival/growth	119	879	2185223	2186101		876	2319346	2320220
purQ (lmo1769)	intracellular survival/growth	293	2220	1740017	1742236	295	2220	1872500	1874719
pycA	intracellular survival/growth		3441	991655	995095		3441	1122606	1126046
recA			1047	1323720	1324763		1047	1455403	1456446
relA	intracellular survival/growth		2217	1454899	1457115		2217	1586833	1589049
Rli55			285	1081859	1082143		285	1210278	1210562
Rli60			185	1950539	1950722		185	2084519	2084702
rsbv	regulation of transcription and translation		345	832147	832491		345	959253	959597
secA2	defense against host immune response; secretion; cell-to-cell spread		2332	544511	546841		2332	659572	661902
sigB	regulation of transcription and translation		780	832926	833705		780	960032	960811
sipX			564	1187951	1188513		564	1319634	1320196
sipZ	intracellular survival/growth		543	1189224	1189766		543	1320907	1321449
sod	escape from the phagosome		609	1370487	1371095		609	1503639	1504247
srtA (lmo0929)	surface protein anchoring	128	669	868207	868875	128	669	999156	999824
srtB (lmo2181)	surface protein anchoring	158	741	2147342	2148082	159	741	2281463	2282203
stp (lmo1821)	regulation of transcription and translation	121	759	1796411	1797169	122	759	1927308	1928066
svpA (lmo2185)	intracellular survival/growth	227	1710	2150784	2152493	229	1710	2284905	2286614
tcsA			1074	1311940	1313013		1074	1443624	1444697
tig	intracellular survival/growth; stress		1284	1185105	1186388		1284	1316788	1318071
virR (lmo1745)	regulation of transcription and translation	101	678	1713306	1713983	102	678	1845790	1846467
virS (lmo1741)	regulation of transcription and translation	187	1041	1709061	1710101	188	1041	1841545	1842585

### Sheet: TS2_temp
Supplementary Table S2. Growth at Different Temperatures
	Average relative growtha at each incubation temperature and time (log10 CFU/mL)
	4°C			7°C		22°C		30°C		37°C		41°C
Strain	10 d	11 d	14 d	11 d	15 d	24 h	48 h	24 h	48 h	24 h	48 h	24 h	48 h	3 d	5 d
10403S	N.D.a	6.39728	6.09674	9.11506	8.86845	7.82962	9.08039	8.37076	8.11616	8.91027	8.6946	9.1306	9.06911	N.D.b	N.D.
C1-0015	N.D.	7.05179	6.43132	8.81157	8.92385	7.86471	9.24715	9.20683	8.99123	8.88649	9.01213	6.7038	8.95182	N.D.	N.D.
C1-0024	N.D.	7.40311	6.8282	8.89946	9.00803	7.88705	9.19173	9.35283	9.10037	9.00072	8.94201	< -2.9d	< -2.9d	< -2.9d	< -2.9d
FSL L7-0020T 16	2.76	N.A.c	4.14	N.A.	N.A.	6.41	9.2	9.15	8.34	8.94	8.2	8.94	8.04	N.A.	N.A.
agrowth was calculated relative to the starting concentration
b not determined
c data not available from the referenced study
d estimate based on the limit of detection (no colonies present when plating the lowest dilution)

### Sheet: TS3_pheno
Supplementary Table S3. Phenotypic test results
Kit	Test	Strain
		UTK C1-0015	UTK C1-0024	L. swaminathnaii FSL L1-0020T 16	L. monocytogenes 10403S	L. monocytogenes ATCC 19115	L. innocua ATCC 33090	L. ivanovii ATCC 19119	L. seelegri ATCC 35967	L. booriae FSL A5-0281
	esculin hydrolysis	+	+	+	+	+	+	+	+	N.D.a
	β-glucosiadase enzyme activity	+	+	+	+	+	+	+	+	N.D.
	phosphoatidylinositol-specific phospholipase C [PI-PLC] activity	-	-	-	+	+	-	+	-	N.D.
	Motility at 25°C	+	+	+	+	N.D.	N.D.	N.D.	N.D.	-
	Motility at 37°C	-	-	-	-	N.D.	N.D.	N.D.	N.D.	-
	Gram Stain	+	+	+	+	N.D.	N.D.	N.D.	N.D.	N.D.
	β Hemolysis	-	-	-	+	+	-	+	+	N.D.
	Oxidase	-	-	-	-	N.D.	N.D.	N.D.	N.D.	N.D.
	Catalase	+	+	-	+	N.D.	N.D.	N.D.	N.D.	N.D.
	Nitrate reduction	-	-	-	-	N.D.	N.D.	N.D.	N.D.	+
API Listeria	Result code	6110	6110	6110	6510	N.D.	7510	N.D.	N.D.	N.D.
	arylamidase ("Differentiation of L. innocua/ L. monocytogenes"; DIM)	-	-	-	-	N.D.	+	N.D.	N.D.	N.D.
	esculin hydrolysis (ESC)	+	+	+	+	N.D.	+	N.D.	N.D.	N.D.
	⍺-Mannosidase (aMan)	+	+	+	+	N.D.	+	N.D.	N.D.	N.D.
	D-Arabitol (DARL)	+	+	+	+	N.D.	+	N.D.	N.D.	N.D.
	D-Xylose (XYL)	-	-	-	-	N.D.	-	N.D.	N.D.	N.D.
	L-Rhamnose (RHA)	-	-	-	+	N.D.	+	N.D.	N.D.	N.D.
	Methyl-α-D-glucopyranoside (MDG)	+	+	+	+	N.D.	+	N.D.	N.D.	N.D.
	D-Ribose (RIB)	-	-	-	-	N.D.	-	N.D.	N.D.	N.D.
	Glucose-1-Phosphate (G1P)	-	-	-	-	N.D.	-	N.D.	N.D.	N.D.
	D-Tagatose (TAG)	-	-	-	-	N.D.	-	N.D.	N.D.	N.D.
API 20 E	ß-Galactosidase (Ortho nitrophenyl-ßD- galactopyranosidase, ONPG)	-	-	N.A.b	-	N.D.	-	N.D.	N.D.	N.D.
	Arginine dihydrolase (ADH)	-	-	N.A.	-	N.D.	-	N.D.	N.D.	N.D.
	Lysine decarboxylase (LDC)	-	-	N.A.	-	N.D.	-	N.D.	N.D.	N.D.
	Ornithine decarboxylase (ODC)	-	-	N.A.	-	N.D.	-	N.D.	N.D.	N.D.
	Citrate utilization (CIT)	-	-	N.A.	-	N.D.	-	N.D.	N.D.	N.D.
	H2S production (H2S)	-	-	-	-	N.D.	-	N.D.	N.D.	N.D.
	Urease (URE)	-	-	-	-	N.D.	-	N.D.	N.D.	N.D.
	Tryptophan deaminase (TDA)	-	-	N.A.	-	N.D.	-	N.D.	N.D.	N.D.
	Indole production (IND)	-	-	-	-	N.D.	-	N.D.	N.D.	N.D.
	Acetoin production (Voges Proskauer; VP)	+	+	+	+	N.D.	-	N.D.	N.D.	N.D.
	Gelatinase (GEL)	-	-	N.A.	-	N.D.	-	N.D.	N.D.	N.D.
	D-Glucose (GLU)	+	+	+	+	N.D.	+	N.D.	N.D.	N.D.
	D-Mannitol (MAN)	-	-	-	-	N.D.	-	N.D.	N.D.	N.D.
	Inositol (INO)	-	-	-	-	N.D.	-	N.D.	N.D.	N.D.
	D-Sorbitol (SOR)	-	-	-	-	N.D.	-	N.D.	N.D.	N.D.
	L-Rhamnose (RHA)	-	-	-	+	N.D.	+	N.D.	N.D.	N.D.
	D-Saccharose (sucrose; SAC)	-	-	-	-	N.D.	-	N.D.	N.D.	N.D.
	D-Melibiose (MEL)	-	-	-	-	N.D.	-	N.D.	N.D.	N.D.
	Amygdalin (AMY)	+	+	+	+	N.D.	+	N.D.	N.D.	N.D.
	L-Arabiose (ARA)	-	-	N.A.	-	N.D.	-	N.D.	N.D.	N.D.
	Nitrate Reduction (NIT)	-	-	N.A.	-	N.D.	-	N.D.	N.D.	N.D.
API 50 CH	Glycerol	-	-	+	-	N.D.	-	N.D.	N.D.	N.D.
	Erythritol	-	-	-	-	N.D.	-	N.D.	N.D.	N.D.
	D-Arabinose	-	-	-	-	N.D.	-	N.D.	N.D.	N.D.
	L-Arabinose	-	-	-	-	N.D.	-	N.D.	N.D.	N.D.
	D-Ribose	-	-	-	-	N.D.	-	N.D.	N.D.	N.D.
	D-Xylose	-	-	-	-	N.D.	-	N.D.	N.D.	N.D.
	L-Xylose	-	-	-	-	N.D.	-	N.D.	N.D.	N.D.
	D-Adonitol	-	-	-	-	N.D.	-	N.D.	N.D.	N.D.
	Methyl-ß-D-xylopyranoside	-	-	-	-	N.D.	-	N.D.	N.D.	N.D.
	D-Galactose	-	-	-	-	N.D.	-	N.D.	N.D.	N.D.
	D-Glucose	+	+	+	+	N.D.	+	N.D.	N.D.	N.D.
	D-Fructose	+	+	+	+	N.D.	+	N.D.	N.D.	N.D.
	D-Mannose	+	+	+	+	N.D.	+	N.D.	N.D.	N.D.
	L-Sorbose	-	-	-	-	N.D.	-	N.D.	N.D.	N.D.
	L-Rhamnose	-	-	-	+	N.D.	+	N.D.	N.D.	N.D.
	Dulcitol	-	-	-	-	N.D.	-	N.D.	N.D.	N.D.
	Inositol	-	-	-	-	N.D.	-	N.D.	N.D.	N.D.
	D-Mannitol	-	-	-	-	N.D.	-	N.D.	N.D.	N.D.
	D-Sorbitol	-	-	-	-	N.D.	-	N.D.	N.D.	N.D.
	Methyl-α-D-mannopyranoside	+	+	+	+	N.D.	+	N.D.	N.D.	N.D.
	Methyl-α-D-glucopyranoside	+	+	+	+	N.D.	+	N.D.	N.D.	N.D.
	N-Acetylglucosamine	+	+	+	+	N.D.	+	N.D.	N.D.	N.D.
	Amygdalin	+	+	+	+	N.D.	+	N.D.	N.D.	N.D.
	Arbutin	+	+	+	+	N.D.	+	N.D.	N.D.	N.D.
	Esculin Ferric citrate	+	+	+	+	N.D.	+	N.D.	N.D.	N.D.
	Salicin	+	+	+	+	N.D.	+	N.D.	N.D.	N.D.
	D-Cellobiose	+	+	+	+	N.D.	+	N.D.	N.D.	N.D.
	D-Maltose	+	+	+	+	N.D.	+	N.D.	N.D.	N.D.
	D-Lactose (bovine origin)	-	+	+	+	N.D.	+	N.D.	N.D.	N.D.
	D-Melibiose	-	-	-	-	N.D.	-	N.D.	N.D.	N.D.
	D-Saccharose (sucrose)	-	-	-	-	N.D.	-	N.D.	N.D.	N.D.
	D-Trehalose	-	+	-	+	N.D.	+	N.D.	N.D.	N.D.
	Inulin	-	-	-	-	N.D.	-	N.D.	N.D.	N.D.
	D-Melezitose	-	-	-	-	N.D.	-	N.D.	N.D.	N.D.
	D-Raffinose	-	-	-	-	N.D.	-	N.D.	N.D.	N.D.
	Starch (amidon)	-	-	+	-	N.D.	+	N.D.	N.D.	N.D.
	Glycogen	-	-	-	-	N.D.	-	N.D.	N.D.	N.D.
	Xylitol	+	+	+	+	N.D.	+	N.D.	N.D.	N.D.
	Gentiobiose	+	+	+	+	N.D.	+	N.D.	N.D.	N.D.
	D-Turanose	-	-	-	-	N.D.	-	N.D.	N.D.	N.D.
	D-Lyxose	-	-	-	-	N.D.	-	N.D.	N.D.	N.D.
	D-Tagatose	-	-	-	-	N.D.	-	N.D.	N.D.	N.D.
	D-Fucose	-	-	-	-	N.D.	-	N.D.	N.D.	N.D.
	L-Fucose	-	-	-	-	N.D.	-	N.D.	N.D.	N.D.
	D-Arabitol	+	+	+	+	N.D.	+	N.D.	N.D.	N.D.
	L-Arabitol	-	-	-	-	N.D.	-	N.D.	N.D.	N.D.
	Potassium gluconate	-	-	-	-	N.D.	-	N.D.	N.D.	N.D.
	Potassium 2-ketogluconate	-	-	-	-	N.D.	-	N.D.	N.D.	N.D.
	Potassium 5-ketogluconate	-	-	-	-	N.D.	-	N.D.	N.D.	N.D.
a not determined
b data not available from the referenced study
